# Generation and characterisation of an estrogen receptor-positive GEMM-derived *Pten p53* null transplantable breast tumour model for therapeutic testing

**DOI:** 10.1101/762047

**Authors:** E.J. Davies, H. Morgan, G. Tornillo, C.D. Chabbert, H. Kendrick, M.J. Adhesmaki, S. Luke, S.T. Barry, M.J. Smalley

**Author notes:** Intertek Pharmaceutical Services Manchester, Hexagon Tower, Blackley, Manchester, M9 8GQ (H. Kendrick). Roche Innovation Center Zürich, Wagistrasse 10, 8952 Schlieren, Switzerland (C.D. Chabbert). Authors made equal contributions (E.J. Davies, H. Morgan). Authors made equal contributions (S.T. Barry, M.J. Smalley).

## Abstract

Assessing the signalling pathway dependencies of tumours that arise autochthonously in genetically engineered mouse models (GEMMs) of breast cancer is particularly challenging due to the high degree of intra- and inter-tumour heterogeneity, as well as the long latency of tumour development in such models. Use of transplantable tumour lines derived from autochthonous tumours (‘Mouse Derived Xenografts’ or MDXs) is one possible solution and has been used successfully in models of BRCA1-associated triple negative breast cancer. However, their potential in ER+ breast cancer models has not been addressed. Here, we assess the utility of orthotopic transplantable tumour lines derived from an autochthonous ER+ *Blg-cre Pten^fl/fl^ p53^fl/fl^* breast cancer model. We show that initial tumour implantation and early passage results in the development of lines of progeny with heterogeneous histopathological phenotypes which is coincident with an accumulation of, or selection for, *de novo* mutations. Importantly, these lines also display different dependencies on the key pathways that drive tumourigenesis, which can lead to inherent resistance to treatment with pharmacological agents targeting these pathways and makes them important models to test strategies to overcome such resistance.
