## Supplemental Table 1 for "Generation and characterisation of an estrogen receptor-positive GEMM-derived *Pten p53* null transplantable breast tumour model for therapeutic testing"

### Sheet: Transplanted tumour phenotypes
Tumour	Cre promoter	Allele(s)	Generation	Nuclear Pleomorphism	Tubule Formation	Mitotic Index	Grade	Necrosis	Metaplastic Elements	K14 (% positive)	K18 (% positive)	ERa (% positive)	p63 (% positive)	PR-A (% positive)	Diagnosis
MS1162	Blg	Ptenf/f p53f/f	Parental	3	3	3	3	Central	40% squamous	30	10	40	25	N/A	ASQC
MS1345	Blg	Ptenf/f p53f/+	Parental	3	3	2	3	None	60% spindle	10	20	0	0	0	MSCT
MS1204	Blg	Ptenf/f p53f/f	1st	3	3	3	3	None	15% squamous	10	30	10	10	5	AC-NST
MS1205	Blg	Ptenf/f p53f/f	1st	3	3	3	3	Central	25% squamous	5	5	10	35	20	ASQC
MS1224	Blg	Ptenf/f p53f/f	1st	3	3	3	3	Focal	15% squamous	35	5	10	20	10	AME
MS1228	Blg	Ptenf/f p53f/f	1st	3	3	3	3	None	5% spindle	1	0	0	5	1	AC-NST
MS1229	Blg	Ptenf/f p53f/f	1st	3	3	3	3	None	None	65	1	0	5	N/A	AC-NST
MS1232	Blg	Ptenf/f p53f/f	2nd	3	3	3	3	Focal	None	5	15	45	10	15	AC-NST
MS1233	Blg	Ptenf/f p53f/f	2nd	3	3	3	3	Focal	100% spindle	0	0	0	0	0	MSCT
MS1235	Blg	Ptenf/f p53f/f	2nd	3	3	3	3	None	95% spindle	0	0	0	1	0	MSCT
MS1236	Blg	Ptenf/f p53f/f	2nd	3	3	3	3	None	60% spindle	0	5	0	0	0	MSCT
MS 1402	Blg	Ptenf/f p53f/f	3rd	3	3	3	3	None	100% spindle	0	0	0	0	0	MSCT
MS1403	Blg	Ptenf/f p53f/f	3rd	3	3	3	3	None	100% spindle	0	0	0	0	0	MSCT
MS1404	Blg	Ptenf/f p53f/f	3rd	3	3	2	3	None	100% spindle	0	0	0	0	0	MSCT
MS1405	Blg	Ptenf/f p53f/f	3rd	3	3	2	3	None	100% spindle	0	0	5	1	0	MSCT
MS1406	Blg	Ptenf/f p53f/f	3rd	3	3	2	3	None	100% spindle	0	0	10	5	0	MSCT
MS1428	Blg	Ptenf/f p53f/f	3rd	3	3	3	3	Focal	5% squamous	25	5	55	20	20	AME
MS1429	Blg	Ptenf/f p53f/f	3rd	3	3	2	3	None	None	1	0	0	0	0	AC-NST
MS1430	Blg	Ptenf/f p53f/f	3rd	3	3	3	3	Focal	1% squamous	15	15	45	10	10	AC-NST with AME-like regions
MS1431	Blg	Ptenf/f p53f/f	3rd	3	2	3	3	Focal	None	15	15	35	15	35	AME
MS1432	Blg	Ptenf/f p53f/f	3rd	3	3	3	3	Focal	1% squamous	15	20	40	35	1	AME
MS1435	Blg	Ptenf/f p53f/f	3rd	3	3	3	3	Focal	None	15	15	45	25	35	AME with AC-NST-like region
MS1437	Blg	Ptenf/f p53f/f	3rd	3	3	3	3	Multifocal	1% squamous	65	30	5	35	5	AME
