## Supplemental Table 2 for "Generation and characterisation of an estrogen receptor-positive GEMM-derived *Pten p53* null transplantable breast tumour model for therapeutic testing"

### Sheet: Basal genes
Probe
Foxc1	Tumour	MS1430	MS1233	MS1232	MS1428	MS1402	MS1406	MS1404	MS1431	MS1435	MS1405	MS1162	MS1204	MS1205	MS1235	MS1236	MS1403	MS1224
	Phenotype	AC-NST	MSCT	AC-NST	AC-NST	MSCT	MSCT	MSCT	AC-NST	AME	MSCT	ASQC	AC-NST	AME	MSCT	MSCT	MSCT	AME
	Generation	3rd	2nd	2nd	3rd	3rd	3rd	3rd	3rd	3rd	3rd	1st	1st	1st	2nd	2nd	3rd	1st
	Relative expression	0.126163	0.246778	0.256743	0.379944	0.40326	0.411969	0.42608	0.536257	0.574773	0.648787	1	1.08213	1.20302	1.20726	1.5649	1.67611	2.06332
Fzd7	Tumour	MS1235	MS1406	MS1405	MS1403	MS1236	MS1404	MS1402	MS1232	MS1233	MS1428	MS1430	MS1224	MS1204	MS1435	MS1431	MS1205	MS1162
	Phenotype	MSCT	MSCT	MSCT	MSCT	MSCT	MSCT	MSCT	AC-NST	MSCT	AC-NST	AC-NST	AME	AC-NST	AME	AC-NST	AME	ASQC
	Generation	2nd	3rd	3rd	3rd	2nd	3rd	3rd	2nd	2nd	3rd	3rd	1st	1st	3rd	3rd	1st	1st
	Relative expression	0.0290321	0.0305922	0.0332501	0.042421	0.0438627	0.0452002	0.0519133	0.0717438	0.0819294	0.0867305	0.160748	0.239966	0.29746	0.312693	0.391002	0.743288	1
Id4	Tumour	MS1233	MS1406	MS1402	MS1404	MS1403	MS1236	MS1430	MS1235	MS1405	MS1232	MS1431	MS1204	MS1428	MS1435	MS1205	MS1224	MS1162
	Phenotype	MSCT	MSCT	MSCT	MSCT	MSCT	MSCT	AC-NST	MSCT	MSCT	AC-NST	AME	AC-NST	AME	AME	ASQC	AME	ASQC
	Generation	2nd	3rd	3rd	3rd	3rd	2nd	3rd	2nd	3rd	2nd	3rd	1st	3rd	3rd	1st	1st	1st
	Relative expression	0.00264182	0.00397875	0.00450904	0.00569217	0.00999791	0.0173295	0.0197853	0.033469	0.0497583	0.0676709	0.0833799	0.108618	0.110673	0.20265	0.369347	0.51934	1
Krt14	Tumour	MS1236	MS1233	MS1406	MS1402	MS1405	MS1404	MS1430	MS1403	MS1428	MS1235	MS1232	MS1224	MS1435	MS1431	MS1204	MS1205	MS1162
	Phenotype	MSCT	MSCT	MSCT	MSCT	MSCT	MSCT	AC-NST	MSCT	AME	MSCT	AC-NST	AME	AME	AME	AC-NST	ASQC	ASQC
	Generation	2nd	2nd	3rd	3rd	3rd	3rd	3rd	3rd	3rd	2nd	2nd	1st	3rd	3rd	1st	1st	1st
	Relative expression	0.000230183	0.000979659	0.00208203	0.00241944	0.00454074	0.00491117	0.00802169	0.0100165	0.0110013	0.0178549	0.0347413	0.155425	0.297493	0.298782	0.301413	0.944869	1
Krt17	Tumour	MS1402	MS1406	MS1403	MS1405	MS1404	MS1236	MS1235	MS1233	MS1428	MS1224	MS1430	MS1232	MS1204	MS1435	MS1205	MS1431	MS1162
	Phenotype	MSCT	MSCT	MSCT	MSCT	MSCT	MSCT	MSCT	MSCT	AME	AME	AC-NST	AC-NST	AC-NST	AME	ASQC	AME	ASQC
	Generation	3rd	3rd	3rd	3rd	3rd	2nd	2nd	2nd	3rd	1st	3rd	2nd	1st	3rd	1st	3rd	1st
	Relative expression	1.18678e-05	1.20839e-05	1.26525e-05	1.75576e-05	1.88338e-05	2.05046e-05	5.14191e-05	0.000129796	0.00999172	0.0220088	0.0348815	0.0711642	0.264246	0.457743	0.571718	0.66595	1
Myc	Tumour	MS1236	MS1428	MS1403	MS1232	MS1404	MS1235	MS1406	MS1405	MS1233	MS1402	MS1430	MS1224	MS1205	MS1204	MS1435	MS1431	MS1162
	Phenotype	MSCT	AME	MSCT	AC-NST	MSCT	MSCT	MSCT	MSCT	MSCT	MSCT	AC-NST	AME	ASQC	AC-NST	AME	AME	ASQC
	Generation	2nd	3rd	3rd	2nd	3rd	2nd	3rd	3rd	2nd	3rd	3rd	1st	1st	1st	3rd	3rd	1st
	Relative expression	0.2079	0.213246	0.215084	0.21612	0.216562	0.239741	0.26067	0.279018	0.352634	0.372769	0.452193	0.476172	0.521473	0.616697	0.694396	0.831442	1
Runx2	Tumour	MS1205	MS1402	MS1232	MS1224	MS1430	MS1428	MS1435	MS1403	MS1404	MS1204	MS1406	MS1431	MS1405	MS1233	MS1236	MS1162	MS1235
	Phenotype	ASQC	MSCT	AC-NST	AME	AC-NST	AME	AME	MSCT	MSCT	AC-NST	MSCT	AME	MSCT	MSCT	MSCT	ASQC	MSCT
	Generation	1st	3rd	2nd	1st	3rd	3rd	3rd	3rd	3rd	1st	3rd	3rd	3rd	2nd	2nd	1st	2nd
	Relative expression	0.18545	0.311752	0.313181	0.34994	0.396318	0.444115	0.518551	0.570871	0.587788	0.59133	0.628142	0.668225	0.719103	0.889812	0.903462	1	1.01677
Trp63	Tumour	MS1236	MS1402	MS1403	MS1233	MS1404	MS1405	MS1235	MS1428	MS1406	MS1232	MS1430	MS1224	MS1431	MS1204	MS1435	MS1205	MS1162
	Phenotype	MSCT	MSCT	MSCT	MSCT	MSCT	MSCT	MSCT	AME	MSCT	AC-NST	AC-NST	AME	AME	AC-NST	AME	ASQC	ASQC
	Generation	2nd	3rd	3rd	2nd	3rd	3rd	2nd	3rd	3rd	2nd	3rd	1st	3rd	1st	3rd	1st	1st
	Relative expression	2.87928e-05	0.001117	0.00217972	0.00303961	0.00322243	0.00354307	0.00661688	0.00682238	0.00838507	0.02325	0.0252506	0.0285925	0.237966	0.344098	0.446852	0.556109	1
Twist1	Tumour	MS1162	MS1205	MS1204	MS1224	MS1435	MS1431	MS1236	MS1430	MS1232	MS1428	MS1235	MS1406	MS1403	MS1405	MS1404	MS1402	MS1233
	Phenotype	ASQC	ASQC	AC-NST	AME	AME	AME	MSCT	AC-NST	AC-NST	AME	MSCT	MSCT	MSCT	MSCT	MSCT	MSCT	MSCT
	Generation	1st	1st	1st	1st	3rd	3rd	2nd	3rd	2nd	3rd	2nd	3rd	3rd	3rd	3rd	3rd	2nd
	Relative expression	1	1.36681	4.76393	4.897	5.07624	9.82906	10.0856	10.7992	11.4877	16.7968	19.9238	20.364	22.1539	23.4549	23.7554	24.9699	29.3897

### Sheet: Common luminal genes
Probe
Cd24a	Tumour	MS1233	MS1236	MS1428	MS1404	MS1235	MS1405	MS1406	MS1402	MS1232	MS1403	MS1204	MS1162	MS1430	MS1224	MS1435	MS1431	MS1205
	Phenotype	MSCT	MSCT	AME	MSCT	MSCT	MSCT	MSCT	MSCT	AC-NST	MSCT	AC-NST	ASQC	AC-NST	AME	AME	AME	ASQC
	Generation	2nd	2nd	3rd	3rd	2nd	3rd	3rd	3rd	2nd	3rd	1st	1st	3rd	1st	3rd	3rd	1st
	Relative expression	0.0458912	0.046861	0.0992014	0.126556	0.165561	0.199541	0.21278	0.292434	0.417919	0.641784	0.96892	1	1.51041	1.76807	2.60773	2.96766	3.51341
Krt18	Tumour	MS1406	MS1404	MS1405	MS1236	MS1235	MS1233	MS1403	MS1402	MS1428	MS1232	MS1204	MS1430	MS1224	MS1431	MS1205	MS1435	MS1162
	Phenotype	MSCT	MSCT	MSCT	MSCT	MSCT	MSCT	MSCT	MSCT	AME	AC-NST	AC-NST	AC-NST	AME	AME	ASQC	AME	ASQC
	Generation	3rd	3rd	3rd	2nd	2nd	2nd	3rd	3rd	3rd	2nd	1st	3rd	1st	3rd	1st	3rd	1st
	Relative expression	0.000149976	0.000278606	0.000405481	0.000738035	0.000749454	0.000956904	0.00271154	0.0135076	0.0528103	0.0631574	0.433101	0.466641	0.688459	0.904231	0.914776	0.967377	1

### Sheet: Luminal ER- genes
Probe
Elf5	Tumour	MS1402	MS1406	MS1404	MS1236	MS1235	MS1405	MS1403	MS1233	MS1428	MS1232	MS1430	MS1431	MS1435	MS1205	MS1162	MS1204	MS1224
	Phenotype	MSCT	MSCT	MSCT	MSCT	MSCT	MSCT	MSCT	MSCT	AME	AC-NST	AC-NST	AME	AME	ASQC	ASQC	AC-NST	AME
	Generation	3rd	3rd	3rd	2nd	2nd	3rd	3rd	2nd	3rd	2nd	3rd	3rd	3rd	1st	1st	1st	1st
	Relative expression	0	0	0.00013044	0.000133065	0.000470221	0.000626679	0.000644229	0.00111706	0.00352992	0.018059	0.0189626	0.10146	0.284345	0.832665	1	1.54466	11.5252
Kit	Tumour	MS1403	MS1428	MS1233	MS1402	MS1235	MS1405	MS1236	MS1406	MS1232	MS1404	MS1430	MS1205	MS1431	MS1435	MS1204	MS1162	MS1224
	Phenotype	MSCT	AME	MSCT	MSCT	MSCT	MSCT	MSCT	MSCT	AC-NST	MSCT	AC-NST	ASQC	AME	AME	AC-NST	ASQC	AME
	Generation	3rd	3rd	2nd	3rd	2nd	3rd	2nd	3rd	2nd	3rd	3rd	1st	3rd	3rd	1st	1st	1st
	Relative expression	0.0274558	0.0323789	0.0335418	0.050106	0.0515577	0.0529301	0.0540388	0.0604763	0.0800258	0.125662	0.130701	0.235602	0.266124	0.364871	0.581795	1	1.80303
Sox6	Tumour	MS1233	MS1406	MS1431	MS1402	MS1435	MS1430	MS1236	MS1428	MS1404	MS1405	MS1235	MS1232	MS1403	MS1162	MS1224	MS1205	MS1204
	Phenotype	MSCT	MSCT	AME	MSCT	AME	AC-NST	MSCT	AME	MSCT	MSCT	MSCT	AC-NST	MSCT	ASQC	AME	ASQC	AC-NST
	Generation	2nd	3rd	3rd	3rd	3rd	3rd	2nd	3rd	3rd	3rd	2nd	2nd	3rd	1st	1st	1st	1st
	Relative expression	0.00789123	0.0230541	0.03855	0.0444069	0.0463123	0.0504147	0.0657147	0.0673499	0.147794	0.290755	0.348711	0.454715	0.583051	1	1.01109	1.09733	1.97205

### Sheet: Luminal ER+ genes
Probe
Esr1	Tumour	MS1236	MS1233	MS1403	MS1235	MS1405	MS1232	MS1406	MS1428	MS1404	MS1224	MS1402	MS1204	MS1430	MS1431	MS1435	MS1205	MS1162
	Phenotype	MSCT	MSCT	MSCT	MSCT	MSCT	AC-NST	MSCT	AME	MSCT	AME	MSCT	AC-NST	AC-NST	AME	AME	ASQC	ASQC
	Generation	2nd	2nd	3rd	2nd	3rd	2nd	3rd	3rd	3rd	1st	3rd	1st	3rd	3rd	3rd	1st	1st
	Relative expression	0.0239097	0.0257321	0.0423288	0.044109	0.0515654	0.0551823	0.0573419	0.0617799	0.0626721	0.0672911	0.0873755	0.170305	0.219272	0.342182	0.429685	0.676983	1
Foxa1	Tumour	MS1235	MS1404	MS1236	MS1406	MS1405	MS1402	MS1403	MS1233	MS1224	MS1232	MS1428	MS1204	MS1430	MS1162	MS1205	MS1431	MS1435
	Phenotype	MSCT	MSCT	MSCT	MSCT	MSCT	MSCT	MSCT	MSCT	AME	AC-NST	AME	AC-NST	AC-NST	ASQC	ASQC	AME	AME
	Generation	2nd	3rd	2nd	3rd	3rd	3rd	3rd	2nd	1st	2nd	3rd	1st	3rd	1st	1st	3rd	3rd
	Relative expression	2.81367e-05	3.22868e-05	5.71869e-05	5.99544e-05	6.20553e-05	0.000183812	0.000846655	0.0200535	0.0220349	0.0738508	0.083507	0.414418	0.698261	1	1	1.06063	1.11867
Msx2	Tumour	MS1406	MS1236	MS1403	MS1235	MS1405	MS1404	MS1402	MS1233	MS1224	MS1232	MS1428	MS1430	MS1204	MS1435	MS1431	MS1205	MS1162
	Phenotype	MSCT	MSCT	MSCT	MSCT	MSCT	MSCT	MSCT	MSCT	AME	AC-NST	AME	AC-NST	AC-NST	AME	AME	ASQC	ASQC
	Generation	3rd	2nd	3rd	2nd	3rd	3rd	3rd	2nd	1st	2nd	3rd	3rd	1st	3rd	3rd	1st	1st
	Relative expression	3.21672e-05	0.000102373	0.0002272	0.000443577	0.000513678	0.000518834	0.00155049	0.0120583	0.012412	0.0492967	0.0600729	0.256892	0.318877	0.404175	0.441416	0.589777	1
