## Supplemental Table 3 for "Generation and characterisation of an estrogen receptor-positive GEMM-derived *Pten p53* null transplantable breast tumour model for therapeutic testing"

### Sheet: Sheet1
Donor Tumour ID	Sample/Fragment Number	Generation	PR score (%)	ER score (%)	Ki67 score (%)	CK14 score (%)	CK18 score (%)	p63 score (%)	Phenotype	necrosis (% area)	Final Tumour Volume (cm^3)	Treatment
BLG1302	2	1st	negative	negative	20.3903	negative	negative	negative	Metaplastic spindle cell tumour	45	1.172	None
BLG1302	7	1st	negative	negative	24.6988	negative	<5	negative	Metaplastic spindle cell tumour	30	0.979	None
BLG1302	7	1st	negative	negative	31.7798	negative	negative	negative	Metaplastic spindle cell tumour	0	0.979	None
BLG1302	3	1st	negative	negative	25.5237	negative	negative	negative	Metaplastic spindle cell tumour	55	0.509	None
BLG1302	9	1st	negative	negative	17.1519	negative	<5	negative	Metaplastic spindle cell tumour	30	1.221	None
BLG1302	6	1st	negative	negative	17.351	negative	<5	negative	Metaplastic spindle cell tumour	60	1.61	None
BLG1302	6	1st	negative	negative	18.7817	negative	negative	negative	Metaplastic spindle cell tumour	70	1.61	None
BLG1302	8	1st	negative	negative	15.3715	negative	<5	negative	Metaplastic spindle cell tumour	15	0.184	None
BLG1302	4	1st	negative	negative	30.1991	negative	negative	negative	Metaplastic spindle cell tumour	2	0.605	None
BLG1302	5	1st	negative	negative	31.213	negative	<5	negative	Metaplastic spindle cell tumour	5	0.164	None
BLG1302	9	1st	negative	negative	16.1086	negative	<5	negative	Metaplastic spindle cell tumour	40	1.221	None
BLG1303	4	2nd	negative	negative	22.8668	negative	negative	negative	Metaplastic spindle cell tumour	5	0.435	E2 pellet
BLG1303	15	2nd	negative	negative	22.2748	negative	negative	negative	Metaplastic spindle cell tumour	40	0.297	E2 pellet
BLG1303	17	2nd	negative	negative	26.1838	negative	negative	negative	Metaplastic spindle cell tumour	0	0.503	E2 pellet
BLG1303	5	2nd	negative	negative	32.7128	negative	negative	negative	Metaplastic spindle cell tumour	55	0.889	E2 pellet
BLG1303	8	2nd	negative	negative	28.3792	negative	<5	negative	Metaplastic spindle cell tumour	15	0.926	no E2 pellet
BLG1303	10	2nd	negative	negative	21.8667	negative	<5	negative	Metaplastic spindle cell tumour	30	1.317	no E2 pellet
BLG1303	12	2nd	negative	negative	28.9321	negative	negative	negative	Metaplastic spindle cell tumour	40	0.761	E2 pellet
BLG1303	16	2nd	negative	negative	31.6327	negative	<5	negative	Metaplastic spindle cell tumour	25	1.278	E2 pellet
BLG1303	1	2nd	negative	90	18.0454	negative	<5	negative	Metaplastic spindle cell tumour	10	0.283	E2 pellet
BLG1303	9	2nd	negative	50	19.1317	negative	<5	negative	Metaplastic spindle cell tumour	30	0.623	no E2 pellet
BLG1303	3	2nd	negative	negative	19.4037	negative	negative	negative	Metaplastic spindle cell tumour	50	0.419	E2 pellet
BLG1303	7	2nd	negative	negative	23.6715	negative	<5	negative	Metaplastic spindle cell tumour	15	0.245	no E2 pellet
BLG1303	2	2nd	negative	negative	17.3452	negative	negative	negative	Metaplastic spindle cell tumour	50	0.449	E2 pellet
BLG1303	11	2nd	negative	negative	14.4364	negative	<5	negative	Metaplastic spindle cell tumour	90	N/A	no E2 pellet
BLG1303	18	2nd	negative	30	23.9199	negative	negative	negative	Metaplastic spindle cell tumour	5	0.452	no E2 pellet
BLG1303	19	2nd	negative	negative	33.9178	negative	negative	negative	Metaplastic spindle cell tumour	20	0.506	no E2 pellet
BLG1303	20	2nd	negative	50	21.1927	negative	negative	negative	Metaplastic spindle cell tumour	2	0.538	no E2 pellet
BLG1403	6	1st	11.6538	negative	41.0677	negative	negative	negative	Metaplastic spindle cell tumour	0	2.144	None
BLG1403	2	1st	66.6835	90	36.8707	negative	negative	negative	AC-NST with spindle cell metaplasia	0	0.543	None
BLG1403	1	1st	57.8766	75	30.7522	2.06156	<5	2.66	AC-NST with spindle cell metaplasia	0	1.304	None
BLG1404	9	2nd	64.3997	negative	31.1062	negative	negative	negative	Metaplastic spindle cell tumour	0	1.822	None
BLG1404	2	2nd	59.2141	90	28.2827	negative	negative	negative	AC-NST with spindle cell metaplasia	<1	1.631	None
BLG1404	8	2nd	61.6675	5	26.8598	negative	negative	negative	AC-NST with spindle cell metaplasia	5	1.702	None
BLG1404	1	2nd	55.7512	90	21.2228	negative	negative	negative	AC-NST with spindle cell metaplasia	0	1.063	None
BLG1404	3	2nd	N/A	10	31.8488	0.328385	negative	0.05	Metaplastic spindle cell tumour	5	2.292	None
BLG1404	10	2nd	60.9152	50	25.5458	negative	negative	negative	AC-NST with spindle cell metaplasia	20	1.647	None
BLG1404	5	2nd	52.1995	10	30.3721	negative	negative	negative	AC-NST with spindle cell metaplasia	3	0.892	None
BLG1404	4	2nd	63.7688	90	32.1363	negative	negative	negative	AC-NST with spindle cell metaplasia	30	2.991	None
BLG1404	11	2nd	50.1255	90	37.8692	0.80555	5	0.8	AC-NST with spindle cell metaplasia	3	1.765	None
BLG1404	6	2nd	44.1813	90	34.4876	negative	negative	negative	Metaplastic spindle cell tumour	5	2.601	None
BLG1404	17	2nd	65.9083	10	33.9971	0.835264	10	1.48	Metaplastic spindle cell tumour	0	1.835	None
BLG1404	7	2nd	40.8941	negative	N/A	negative	negative	negative	AC-NST with spindle cell metaplasia	5	2.869	None
N/A = not assessible
