## Supplemental Table 4 for "Generation and characterisation of an estrogen receptor-positive GEMM-derived *Pten p53* null transplantable breast tumour model for therapeutic testing"

### Sheet: Parental PI3K variants
Sample	Gene	Amino_Acid_Change	Type	Chr	Start	Ref	Alt
MS1232	Pdk1	A31_S32del	disruptive_inframe_deletion	chr2	71873446	TGGCCTC	T
MS1232	Mtor	T2434T	splice_region_variant	chr4	148550960	A	G
MS1232	Met	I131M	missense_variant	chr6	17540629	A	G
MS1232	Tsc2	S1089S	splice_region_variant	chr17	24604307	T	C
MS1232	Tsc2	M552V	missense_variant	chr17	24618928	T	C
MS1345_FFPE	Met	I131M	missense_variant	chr6	17540629	A	G

### Sheet: Passaged PI3K variants
Line	Generation	Sample	Gene	Amino_Acid_Change	Type	Chr	Start	Ref	Alt
AC-NST MS1232	2	Mouse_11_BLG1404	Rictor	I698L	missense_variant	chr15	6777356	A	C
	2	Mouse_12_BLG1404	Egfr	G575G	splice_region_variant	chr11	16883458	A	G
	2	Mouse_12_BLG1404	Rictor	I698L	missense_variant	chr15	6777356	A	C
	2	Mouse_12_BLG1404	Zeb1	V1082G	missense_variant	chr18	5772957	T	G
	3	Mouse_8_BLG1406	Egfr	G575G	splice_region_variant	chr11	16883458	A	G
	3	Mouse_8_BLG1406	Rictor	I698L	missense_variant	chr15	6777356	A	C
	3	Mouse_50_BLG1406	Tsc1	N1144S	missense_variant	chr2	28687118	A	G
	3	Mouse_50_BLG1406	Egfr	G575G	splice_region_variant	chr11	16883458	A	G
	3	Mouse_50_BLG1406	Rictor	I698L	missense_variant	chr15	6777356	A	C
	3	Mouse_55_BLG1409	Pik3cb	V683I	missense_variant	chr9	99060256	C	T
	3	Mouse_55_BLG1409	Egfr	G575G	splice_region_variant	chr11	16883458	A	G
	3	Mouse_64_BLG1409	Egfr	G575G	splice_region_variant	chr11	16883458	A	G
MSCT MS1345	1	Mouse_2_BLG1302	Zeb1	V1082G	missense_variant	chr18	5772957	T	G
	1	Mouse_2_BLG1302	Mtor	T2434T	splice_region_variant	chr4	148550960	A	G
	1	Mouse_2_BLG1302	Egfr	G575G	splice_region_variant	chr11	16883458	A	G
	1	Mouse_2_BLG1302	Rictor	I698L	missense_variant	chr15	6777356	A	C
	1	Mouse_8_BLG1302	Mtor	T2434T	splice_region_variant	chr4	148550960	A	G
	1	Mouse_8_BLG1302	Egfr	G575G	splice_region_variant	chr11	16883458	A	G
	1	Mouse_8_BLG1302	Rictor	I698L	missense_variant	chr15	6777356	A	C
	2	Mouse_9_BLG1303	Mtor	T2434T	splice_region_variant	chr4	148550960	A	G
	2	Mouse_9_BLG1303	Egfr	G575G	splice_region_variant	chr11	16883458	A	G
	2	Mouse_9_BLG1303	Rictor	I698L	missense_variant	chr15	6777356	A	C
	2	Mouse_9_BLG1303	Zeb1	V1082G	missense_variant	chr18	5772957	T	G
	2	Mouse_17_BLG1303	Mtor	R628C	missense_variant	chr4	148465042	C	T
	2	Mouse_17_BLG1303	Mtor	T2434T	splice_region_variant	chr4	148550960	A	G
	2	Mouse_17_BLG1303	Egfr	G575G	splice_region_variant	chr11	16883458	A	G
	2	Mouse_17_BLG1303	Rictor	I698L	missense_variant	chr15	6777356	A	C
	3	Mouse_21_BLG1402	Tsc1	N1144S	missense_variant	chr2	28687118	A	G
	3	Mouse_21_BLG1402	Mtor	T2434T	splice_region_variant	chr4	148550960	A	G
	3	Mouse_21_BLG1402	Egfr	G575G	splice_region_variant	chr11	16883458	A	G
	3	Mouse_21_BLG1402	Rictor	I698L	missense_variant	chr15	6777356	A	C
	3	Mouse_25_BLG1402	Mtor	T2434T	splice_region_variant	chr4	148550960	A	G
	3	Mouse_25_BLG1402	Egfr	G575G	splice_region_variant	chr11	16883458	A	G
	3	Mouse_25_BLG1402	Rictor	I698L	missense_variant	chr15	6777356	A	C
	3	Mouse_37_BLG1501	Mtor	T2434T	splice_region_variant	chr4	148550960	A	G
	3	Mouse_37_BLG1501	Pik3cb	R975R	splice_region_variant	chr9	99041053	T	C
	3	Mouse_37_BLG1501	Pik3cb	V683I	missense_variant	chr9	99060256	C	T
	3	Mouse_37_BLG1501	Pik3cb	D461D	splice_region_variant	chr9	99070370	A	G
	3	Mouse_37_BLG1501	Egfr	G575G	splice_region_variant	chr11	16883458	A	G
	3	Mouse_45_BLG1501	Mtor	T2434T	splice_region_variant	chr4	148550960	A	G
	3	Mouse_45_BLG1501	Egfr	G575G	splice_region_variant	chr11	16883458	A	G

### Sheet: By mutation
Line	Generation	Sample	Gene	Amino_Acid_Change	Type	Chr	Start	Ref	Alt
AC-NST MS1232	2	Mouse_12_BLG1404	Egfr	G575G	splice_region_variant	chr11	16883458	A	G
AC-NST MS1232	3	Mouse_8_BLG1406	Egfr	G575G	splice_region_variant	chr11	16883458	A	G
AC-NST MS1232	3	Mouse_50_BLG1406	Egfr	G575G	splice_region_variant	chr11	16883458	A	G
AC-NST MS1232	3	Mouse_55_BLG1409	Egfr	G575G	splice_region_variant	chr11	16883458	A	G
AC-NST MS1232	3	Mouse_64_BLG1409	Egfr	G575G	splice_region_variant	chr11	16883458	A	G
MSCT MS1345	1	Mouse_8_BLG1302	Egfr	G575G	splice_region_variant	chr11	16883458	A	G
MSCT MS1345	1	Mouse_2_BLG1302	Egfr	G575G	splice_region_variant	chr11	16883458	A	G
MSCT MS1345	2	Mouse_9_BLG1303	Egfr	G575G	splice_region_variant	chr11	16883458	A	G
MSCT MS1345	2	Mouse_17_BLG1303	Egfr	G575G	splice_region_variant	chr11	16883458	A	G
MSCT MS1345	3	Mouse_21_BLG1402	Egfr	G575G	splice_region_variant	chr11	16883458	A	G
MSCT MS1345	3	Mouse_25_BLG1402	Egfr	G575G	splice_region_variant	chr11	16883458	A	G
MSCT MS1345	3	Mouse_37_BLG1501	Egfr	G575G	splice_region_variant	chr11	16883458	A	G
MSCT MS1345	3	Mouse_45_BLG1501	Egfr	G575G	splice_region_variant	chr11	16883458	A	G
MS1232	Parental tumour	MS1232	Met	I131M	missense_variant	chr6	17540629	A	G
MS1345_FFPE	Parental tumour	MS1345_FFPE	Met	I131M	missense_variant	chr6	17540629	A	G
MSCT MS1345	2	Mouse_17_BLG1303	Mtor	R628C	missense_variant	chr4	148465042	C	T
MS1232	Parental tumour	MS1232	Mtor	T2434T	splice_region_variant	chr4	148550960	A	G
MSCT MS1345	1	Mouse_8_BLG1302	Mtor	T2434T	splice_region_variant	chr4	148550960	A	G
MSCT MS1345	1	Mouse_2_BLG1302	Mtor	T2434T	splice_region_variant	chr4	148550960	A	G
MSCT MS1345	2	Mouse_9_BLG1303	Mtor	T2434T	splice_region_variant	chr4	148550960	A	G
MSCT MS1345	2	Mouse_17_BLG1303	Mtor	T2434T	splice_region_variant	chr4	148550960	A	G
MSCT MS1345	3	Mouse_21_BLG1402	Mtor	T2434T	splice_region_variant	chr4	148550960	A	G
MSCT MS1345	3	Mouse_25_BLG1402	Mtor	T2434T	splice_region_variant	chr4	148550960	A	G
MSCT MS1345	3	Mouse_37_BLG1501	Mtor	T2434T	splice_region_variant	chr4	148550960	A	G
MSCT MS1345	3	Mouse_45_BLG1501	Mtor	T2434T	splice_region_variant	chr4	148550960	A	G
MS1232	Parental tumour	MS1232	Pdk1	A31_S32del	disruptive_inframe_deletion	chr2	71873446	TGGCCTC	T
MSCT MS1345	3	Mouse_37_BLG1501	Pik3cb	D461D	splice_region_variant	chr9	99070370	A	G
MSCT MS1345	3	Mouse_37_BLG1501	Pik3cb	R975R	splice_region_variant	chr9	99041053	T	C
AC-NST MS1232	3	Mouse_55_BLG1409	Pik3cb	V683I	missense_variant	chr9	99060256	C	T
MSCT MS1345	3	Mouse_37_BLG1501	Pik3cb	V683I	missense_variant	chr9	99060256	C	T
AC-NST MS1232	2	Mouse_11_BLG1404	Rictor	I698L	missense_variant	chr15	6777356	A	C
AC-NST MS1232	2	Mouse_12_BLG1404	Rictor	I698L	missense_variant	chr15	6777356	A	C
AC-NST MS1232	3	Mouse_8_BLG1406	Rictor	I698L	missense_variant	chr15	6777356	A	C
AC-NST MS1232	3	Mouse_50_BLG1406	Rictor	I698L	missense_variant	chr15	6777356	A	C
MSCT MS1345	1	Mouse_8_BLG1302	Rictor	I698L	missense_variant	chr15	6777356	A	C
MSCT MS1345	1	Mouse_2_BLG1302	Rictor	I698L	missense_variant	chr15	6777356	A	C
MSCT MS1345	2	Mouse_9_BLG1303	Rictor	I698L	missense_variant	chr15	6777356	A	C
MSCT MS1345	2	Mouse_17_BLG1303	Rictor	I698L	missense_variant	chr15	6777356	A	C
MSCT MS1345	3	Mouse_21_BLG1402	Rictor	I698L	missense_variant	chr15	6777356	A	C
MSCT MS1345	3	Mouse_25_BLG1402	Rictor	I698L	missense_variant	chr15	6777356	A	C
AC-NST MS1232	3	Mouse_50_BLG1406	Tsc1	N1144S	missense_variant	chr2	28687118	A	G
MSCT MS1345	3	Mouse_21_BLG1402	Tsc1	N1144S	missense_variant	chr2	28687118	A	G
MS1232	Parental tumour	MS1232	Tsc2	M552V	missense_variant	chr17	24618928	T	C
MS1232	Parental tumour	MS1232	Tsc2	S1089S	splice_region_variant	chr17	24604307	T	C
AC-NST MS1232	2	Mouse_12_BLG1404	Zeb1	V1082G	missense_variant	chr18	5772957	T	G
MSCT MS1345	1	Mouse_2_BLG1302	Zeb1	V1082G	missense_variant	chr18	5772957	T	G
MSCT MS1345	2	Mouse_9_BLG1303	Zeb1	V1082G	missense_variant	chr18	5772957	T	G
