## Supplemental Table 6 for "Generation and characterisation of an estrogen receptor-positive GEMM-derived *Pten p53* null transplantable breast tumour model for therapeutic testing"

### Sheet: Sheet1
Symbol	Gene Name	Assay ID	Species
Cd24a	CD24a antigen	Mm00782538_sH	Mus musculus
Esr1	estrogen receptor 1 (alpha)	Mm00433149_m1	Mus musculus
Elf5	E74-like factor 5	Mm00468732_m1	Mus musculus
Foxa1	forkhead box A1	Mm00484713_m1	Mus musculus
Foxc1	forkhead box C1	Mm01962704_s1	Mus musculus
Fzd7	frizzled homolog 7 (Drosophila)	Mm00433409_s1	Mus musculus
Id4	inhibitor of DNA binding 4	Mm00499701_m1	Mus musculus
Kit	kit oncogene	Mm00445212_m1	Mus musculus
Krt14	keratin 14	Mm00516876_m1	Mus musculus
Krt17	keratin 17	Mm00495207_m1	Mus musculus
Krt18	keratin 18	Mm01601706_g1	Mus musculus
Msx2	msh homeobox 2	Mm00442992_m1	Mus musculus
Myc	myelocytomatosis oncogene	Mm00487804_m1	Mus musculus
Notch1	Notch gene homolog 1 (Drosophila)	Mm00627185_m1	Mus musculus
Notch2	Notch gene homolog 2 (Drosophila)	Mm00803077_m1	Mus musculus
Notch3	Notch gene homolog 3 (Drosophila)	Mm00435270_m1	Mus musculus
Notch4	Notch gene homolog 4 (Drosophila)	Mm00440525_m1	Mus musculus
Runx2	runt related transcription factor 2	Mm00501584_m1	Mus musculus
Sox6	SRY (sex determining region Y)-box 6	Mm00488393_m1	Mus musculus
Trp63	transformation related protein 63	Mm00495788_m1	Mus musculus
Twist1	twist homolog 1 (Drosophila)	Mm00442036_m1	Mus musculus
